# Functional diversification of UBP6 in plant immunity through N-degron pathway regulation

**DOI:** 10.64898/2026.07.24.740541

**Authors:** Charlene Dambire, Gabriel Sánchez, Yovanny Izquierdo, José R. Valverde, Isabel Manrique, Álvaro D. Fernández-Fernández, Kris Gevaert, Frank Van Breusegem, Neil J. Oldham, Michael J. Holdsworth, Jorge Vicente

**Affiliations:** School of Biosciences, University of Nottingham, LE12 5RD, UK; School of Chemistry, University of Nottingham, University Park, Nottingham NG7 2RD, UK; Department of Plant Molecular Genetics, Centro Nacional de Biotecnología CSIC, Campus of Cantoblanco, 28049 Madrid, Spain; Department of Plant and Microbial Biology, University of Zürich, 8008 Zürich, Switzerland; Department of Biomolecular Medicine, Ghent University, Technologiepark 75, 9052, Ghent, Belgium, VIB-UGent Center for Medical Biotechnology, VIB, Technologiepark 75, 9052, Ghent, Belgium; Department of Plant Biotechnology and Bioinformatics, Ghent University, 9052, Ghent, Belgium, Center for Plant Systems Biology, VIB, Technologiepark 71, 9052, Ghent, Belgium

## Abstract

Deubiquitylases are key proteolytic regulators of ubiquitin-dependent cellular processes, catalyzing the removal or remodelling of ubiquitin modifications on substrate proteins, including those targeted for proteasomal degradation. UBIQUITIN PROTEASE (UBP)6 is a deubiquitylase that promotes the abundance of NONEXPRESSOR OF PATHOGENESIS RELATED GENES (NPR)1, a conserved master regulator of plant immunity. Here, we show that the *Arabidopsis thaliana* protease METACASPASE (MC)9 site-specifically processes UBP6, generating the E157-UBP6 proteoform, whose stability is controlled by the Arginyl-transferase (ATE) N-degron pathway. We observed that pathogen recognition both triggers UBP6 cleavage and leads to conditional stabilisation of E157 UBP6, which is enhanced as the defence response intensifies. Our data suggest that E157 UBP6, which lacks deubiquitylating activity, may induce inhibition of the proteasome, elevating NPR1 levels and enhancing salicylic acid (SA) induced gene activation, all of which collectively contribute to restricting pathogen growth. Thus, UBP6 cleavage and N-degron pathway regulation provide distinct proteoforms of UBP6 with specific effects on the immune processes.
