## Supplemental Table 1 for "Functional diversification of UBP6 in plant immunity through N-degron pathway regulation"

### Sheet: Supplementary Table 4
	Supplementary Table 1 | Oligonucleotide primer sequences used for Cloning, QrtPCR and genotyping.
	CLONING
	CONSTRUCT			VECTOR		PRIMERS
	35S:UFT-E157-UBP6-3XHA			FLAG-DHFR-UBIQUITIN-3HA	F	5’-GAAACCCGCGGTGGTGAGTTATTTGGTGAGCTTGATAG-3’
					R	5’-TTTTCCGCGGCATGGAGACGAAGCGGGCTTTG-3’
	35S:UFT-E157A-UBP6-3XHA			FLAG-DHFR-UBIQUITIN-3HA	F	5´-CTCACATGCTCACAGTTGCCACAGCTGAGTTATTTGGTGAG-3´
					R	5´-CTCACCAAATAACTCAGCTGTGGCAACTGTGAGCATGTGAG-3´
	35S:UFT-E157R-UBP6-3XHA			FLAG-DHFR-UBIQUITIN-3HA	F	5’-TAAGGCTCCGCGGTGGTCGGTTATTTGGTGAGCTTG-3’
					R	5’-CAAGCTCACCAAATAACCGACCACCGCGGAGCCTTA-3’
	35S:UFT-FLAG-UBP6-3XHA			FLAG-DHFR-UBIQUITIN-FLAG-3HA	F	5’-GAAACCCGCGGTGGTATGGACTACAAAGACGATGACGACAAGATGCCTACAGTAAGCGTGAA-3’
					R	5’-TTTTCCGCGGCATGGAGACGAAGCGGGCTT-3’
	35S:UFT-FLAG-UBP6(R156A)-3XHA			FLAG-DHFR-UBIQUITIN-FLAG-3HA	F	5´-CTCACATGCTCACAGTTGCCACAGCTGAGTTATTTGGTGAG-3´
					R	5´-CTCACCAAATAACTCAGCTGTGGCAACTGTGAGCATGTGAG-3´
	UFT-E157-UBP6-3XHA / UFT-UBP6-3XHA			pTNT	F	5´-AAAAACGCGTATGGACTACAAGGACGACGAT-3´ (MluI)
					R	5´-AAAATCTAGATTAGGCGTAATCTG-3´ (XbaI)
	UBP6			pDONR221	F	5´-GGGGACAAGTTTGTACAAAAAAGCAGGCTCCACCATGCCTACAGTAAGCGTGAA-3´
					R	5´-GGGGACCACTTTGTACAAGAAAGCTGGGTTTACATGGAGACGAAGCGGG-3´
	E157-UBP6			pDONR207	F	5´-GGGGACAAGTTTGTACAAAAAAGCAGGCTGTGAGTTATTTGGTGAGCTTG-3´
					R	5´-GGGGACCACTTTGTACAAGAAAGCTGGGTACATGGAGACGAAGCGG-3´
	RPN6			pDONR207	F	5´-GGGGACAAGTTTGTACAAAAAAGCAGGCTCAATGGTTTCCTATCGTGCT-3´
					R	5´-GGGGACCACTTTGTACAAGAAAGCTGGGTAGGACATGATTTTGGCAGAC-3´
	qRT-PCR
	LOCUS	GENE		PRIMERS
	At2g41760	NTAQ1	F	5’-CAGAGTACCAGAGGTTCTTC-3’
			R	5’-TCCATCAGGTTCTTTCATGTGT-3’
	At5g02310	PRT6	F	5´-CAGGCTGCTATTATGGCAAA-3´
			R	5´-CGGATCATCATCATCCATGCT-3´
	At2g14610	PR1	F	5’-AAGTCAGTGAGACTCGCATGTGC-3’
			R	5’-GGCTTCTCGTTCACATAATTCCC-3’
	At1g75040	PR5	F	5’-TCACATTCTCTTCCTCGTGT-3’
			R	5’-GTAGGGCAATTGTTCCTTAG-3’
	At5g18800	CTL3	F	5´-GAAGTGTCTCGACAAAGGTCGT-3´
			R	5´-CCTTTTGGCACTTCTGGTG-3´
	At4g31800	WRKY18	F	5´-AGAAGGTACAACGCAGCGCAGA-3´
			R	5´-TGCGTCCCTTCGTATGTCGCTACA-3´
	At5g22570	WRKY38	F	5´-CCGGTTTACCGAACCACTTA-3´
			R	5´-GGCTTTCCTTCTCCTGATCC-3´
	At5g05700	ATE1	F	5´-AGCCTATCGTCCATCTGAGC-3´
			R	5´-GCTGGTTCCACGAGAGTTTC-3´
	At3g24800	PRT1	F	5´-CGGACATGTGTATTGTGAAGGA-3´
			R	5´-TCCTCTTGGGTCACAAACAT-3´
	At2g19190	FRK1	F	5´-TAGTAGTCGTAGGAATCATCGT-3´
			R	5´-CACCAAGTGTACCTCTTTGT-3´
	At5g46330	FLS2	F	5´-ACTTAGCTCCAGAGTTTGCTT-3´
			R	5´-GTTTCGTCATCAGCTCCATCA-3´
	At5g04200	MC9	F	5´-CCGACAGGTGCCAACATCAA-3´
			R	5´-GGCCACTGTAGTGGAAGAACA-3´
	GENOTYPING
	GENE	MUTATION		PRIMERS
	prt6-1	SAIL 1278_H11	F	5’-GGCAGAAACATCCCTGAAAG-3’
			R	5’-GCAGCACAACACTGGAGAAG-3’
			T	5’-GAATTTCATAACCAATCTCGATACAC-3’
	ubp6-1	SALK_108832	F	5’-TGGTCCAAGTGGATGGATAAG-3’
			R	5’-TGCAAATGGAAGTGGAGAATC-3’
	ubp7-1	SALK_014223	F	5’-CCCATACTTATGGTGCATCATC-3’
			R	5’-AGGCGACAAATATCCAGGTTC-3’
